# Clonally expanded CD38^hi^ cytotoxic CD8 T cells define the T cell infiltrate in checkpoint inhibitor-associated arthritis

**DOI:** 10.1101/2021.10.19.464961

**Authors:** Runci Wang, Anvita Singaraju, Kathryne E. Marks, Lorien Shakib, Garrett Dunlap, Amy Cunningham-Bussel, Lin Chen, Aidan Tirpack, Miriam R. Fein, Derrick J. Todd, Lindsey MacFarlane, Susan M. Goodman, Edward F. DiCarlo, Elena M. Massarotti, Jeffrey A. Sparks, Ole-Petter R. Hamnvik, Le Min, A. Helena Jonsson, Michael B. Brenner, Karmela K. Chan, Anne R. Bass, Laura T. Donlin, Deepak A. Rao

## Abstract

Immune checkpoint inhibitor (ICI) therapies that promote T cell activation have improved outcomes for advanced malignancies yet also elicit harmful autoimmune reactions. The T cell mechanisms mediating these iatrogenic autoimmune events remain unclear. Here we assayed T cells from joints of patients affected by ICI-induced inflammatory arthritis (ICI-arthritis), which can present clinically indistinguishable from rheumatoid arthritis (RA). Compared to the autoimmune arthritides RA and psoriatic arthritis (PsA), ICI-arthritis joints contained an expanded CD38^hi^ CD127^−^ CD8^+^ T cell subset that displays cytotoxic, effector, and interferon (IFN) response signatures. The abundance of CD38^hi^ CD8 T cells in ICI-arthritis resulted from a limited number of clones that could be found proliferating in the joint. Exposure of synovial T cells to Type I IFN, more so than IFN-γ, induces the CD38^hi^ cytotoxic phenotype. Relative to other CD8^+^ T cell subsets in the joints, the CD38^hi^ population is distinct from a dysfunctional population and clonally most related to TCF7^+^ memory populations. Examination of synovial tissue from bilateral knee arthroplasty demonstrated considerable sharing of TCR clonotypes in the CD38^hi^ CD8 T cell fraction from both knees. These results define a distinct CD8 T cell subset that may be directly activated by ICI therapy and mediate a tissue-specific autoimmune cellular reaction in patient joints.
