## Supplementary table for "Clonally expanded CD38^hi^ cytotoxic CD8 T cells define the T cell infiltrate in checkpoint inhibitor-associated arthritis": Supplementary Table 1.xlsx

### Sheet: Sheet1
	Supplementary table 1. Clinical characteristics of ICI-arthritis patients with samples studied
		Mass cytometry			Bulk RNA-seq			scRNA-seq	PBMCs
		ICI-arthritis synovial fluid, n=6	RA synovial fluid, n=5	PsA synovial fluid, n=5	ICI-arthritis synovial fluid, n=7	RA synovial fluid, n=7	PsA synovial fluid, n=7	ICI-arthritis synovial fluid, n=5	ICI-arthritis PBMC, n=19	ICI-thyroiditis PBMC, n=9	Control PBMC, n=8	SLE PBMC, n= 6	RA PBMC, n=25	PsA PBMC, n=10
	Age (mean ± SD)	61 ± 13	58 ± 10	41 ± 17	59 ± 10	58 ± 13	47 ± 20	57 + 5.3	70 ± 12	59 ± 9	44 ± 18	33 ± 8	53 ± 17	53 ± 10
	Female : male (n)	2:4	1:4	4:1	3:4	3:4	5:2	3:2	9:10	4:5	8:0	5:1	20:5	3:7
	ANA+ (n, %)	2, 33%	2, 40%	0	0	5, 71%	0	-	4, 21%	1, 11%
	RF+ (n, %)	3, 50%	4, 80%	0	2, 29%	7, 100%	0	1, 20%	3, 16%	NA
	ACPA+ (n, %)	0, 0%	4, 80%	0	0, 0%	7, 100%	0	0, 0%	1, 5%	NA
	Swollen joints*	2 [1 – 2]	NA	NA	2 [1 – 6]	10 [4 – 15]	NA	1 [0 – 4]	4.5 [0 – 16]	NA
	Tender joints*	2 [1 – 3]	NA	NA	2 [1 – 6]	3 [2 – 11]	NA	1 [1 – 4]	3 [0 – 12]	NA
	# malignancy types	6			7			4	10	5
	CI therapy
	aCTLA-4 + aPD-1	-			1			2	2	1
	aPD-1	6			9			3	17	6
	aPD-L1								-	2
	irAE onset (mean ± SD in months)	4.0 ± 4.1			2.3 ± 1.3			22.7 + 25.6	6.6 ± 11.3	2.1 ± 1.6
	Other irAE (n, %)	4, 67%			5, 71%			4, 80%	13, 68%	3, 33%
	Anti-thyroglobulin + (n, %)								NA	1, 11%
	Anti-TPO+ (n, %)								NA	2, 22%
	Hypothyroidism								2	4
	Hyperthyroidism								0	5
	* Median with range is shown.
