## Supplementary table for "Clonally expanded CD38^hi^ cytotoxic CD8 T cells define the T cell infiltrate in checkpoint inhibitor-associated arthritis": Supplementary Table 2 .xlsx

### Sheet: Sheet1
	Supplementary table 2. Mass cytometry panel for analysis of synovial fluid cells
	Marker	Clone	Metal
	CD20	2H7	113In
	CD3	UCHT1	115In
	CCR6	G034E3	141Pr
	CD19	HIB19	142Nd
	CD27	O323	143Nd
	Granzyme B	GB11	144Nd
	CX3CR1	2A9-1	145Nd
	CD14	M5E2	146Nd
	CD45RO	UCHL1	147Sm
	CD28	CD28.2	148Nd
	Granzyme K	GM26E7	149Sm
	TIM3	F38-2E2	150Nd
	CD56	NCAM16.2	151Eu
	CTLA4	L3D10	152Sm
	CD69	FN50	153Eu
	CXCR5	J252D4	154Sm
	CD4	RPAT4	155Gd
	CD94	DX22	156Gd
	CD16	3G8	157Gd
	CD8a	RPAT8	158Gd
	CD11c	Bu15	159Tb
	ICOS	C398.4A	160Gd
	PD-1	MIH4	161Dy
	CXCR3	G025H7	162Dy
	CCR2	K036C2	163Dy
	Ki67	8D5	164Dy
	Foxp3	PCH-101	165Ho
	GITR	110416	166Er
	PD-L2	MIH18	167Er
	CD96	628211	168Er
	CD21	Bu32	169Tm
	PD-L1	29E.2A3	170Er
	CD127	A019D5	171Yb
	CD38	HIT2	172Yb
	CD25	M-A251	173Yb
	TIGIT	MBSA43	174Yb
	T-BET	4B10	175Lu
	CCR7	G043H7	176Yb
	HLA-DR	L243	209Bi
