## Supplementary table for "Clonally expanded CD38^hi^ cytotoxic CD8 T cells define the T cell infiltrate in checkpoint inhibitor-associated arthritis": Supplementary Table 5.xlsx

### Sheet: Supplementary table 5
	Supplementary table 5. GSEA pathways altered in CD38hi CD127- cells and CD38- CD127+ cells.
	Enriched in CD38hi CD127+ PD-1int cells
	Name	Size	Matches	%	ES	abs(ES)	NES	q
	GO_MEIOTIC_CELL_CYCLE_PROCESS	193	120	62.1762	0.638835	0.638835	2.05455	0.0493246
	REACTOME_COPI_DEPENDENT_GOLGI_TO_ER_RETROGRADE_TRAFFIC	100	85	85	0.63153	0.63153	2.05315	0.0441762
	GO_ORGANELLE_FISSION	467	342	73.2334	0.585624	0.585624	2.03902	0.0470826
	REACTOME_FACTORS_INVOLVED_IN_MEGAKARYOCYTE_DEVELOPMENT_AND_PLATELET_PRODUCTION	170	119	70	0.54856	0.54856	2.03855	0.0430741
	GO_DNA_REPLICATION	273	242	88.6447	0.584228	0.584228	2.02983	0.0439686
	REACTOME_CELL_CYCLE_CHECKPOINTS	292	262	89.726	0.682513	0.682513	2.02689	0.0415062
	GSE17301_CTRL_VS_48H_ACD3_ACD28_IFNA2_STIM_CD8_TCELL_DN	200	158	79	0.636867	0.636867	2.02481	0.0407835
	REACTOME_CELL_CYCLE_MITOTIC	561	492	87.7005	0.648559	0.648559	2.02193	0.0394597
	GO_REGULATION_OF_TRANSCRIPTION_INVOLVED_IN_G1_S_TRANSITION_OF_MITOTIC_CELL_CYCLE	35	29	82.8571	0.785267	0.785267	2.01855	0.038675
	REACTOME_RESOLUTION_OF_SISTER_CHROMATID_COHESION	126	114	90.4762	0.673769	0.673769	2.01817	0.0366637
	REACTOME_M_PHASE	417	357	85.6115	0.631011	0.631011	2.00888	0.03936
	GSE23568_CTRL_VS_ID3_TRANSDUCED_CD8_TCELL_DN	199	179	89.9497	0.662933	0.662933	2.00834	0.0375244
	GSE30962_PRIMARY_VS_SECONDARY_ACUTE_LCMV_INF_CD8_TCELL_UP	200	174	87	0.740887	0.740887	2.00832	0.0356482
	REACTOME_MITOTIC_METAPHASE_AND_ANAPHASE	236	218	92.3729	0.673712	0.673712	2.00572	0.0351607
	GO_RETROGRADE_VESICLE_MEDIATED_TRANSPORT_GOLGI_TO_ENDOPLASMIC_RETICULUM	87	81	93.1034	0.616919	0.616919	1.99881	0.0370954
	GO_CELL_DIVISION	603	477	79.1045	0.539397	0.539397	1.99745	0.0361324
	GSE17301_ACD3_ACD28_VS_ACD3_ACD28_AND_IFNA5_STIM_CD8_TCELL_UP	198	159	80.303	0.658319	0.658319	1.99743	0.0346891
	REACTOME_SEPARATION_OF_SISTER_CHROMATIDS	191	174	91.0995	0.685889	0.685889	1.9952	0.0344973
	GO_REGULATION_OF_NUCLEAR_DIVISION	188	136	72.3404	0.617287	0.617287	1.98401	0.0382869
	GO_CYTOSKELETON_DEPENDENT_CYTOKINESIS	100	83	83	0.615647	0.615647	1.9819	0.0384189
	REACTOME_MITOTIC_SPINDLE_CHECKPOINT	111	104	93.6937	0.646084	0.646084	1.98179	0.0371002
	GO_MORPHOGENESIS_OF_A_POLARIZED_EPITHELIUM	145	107	73.7931	0.656022	0.656022	1.97845	0.0373671
	REACTOME_SIGNALING_BY_RHO_GTPASES	454	352	77.533	0.518879	0.518879	1.97646	0.0371678
	GSE10239_NAIVE_VS_DAY4.5_EFF_CD8_TCELL_DN	200	178	89	0.70981	0.70981	1.97332	0.0373189
	REACTOME_GOLGI_TO_ER_RETROGRADE_TRANSPORT	134	117	87.3134	0.593397	0.593397	1.97229	0.0366665
	GO_POSITIVE_REGULATION_OF_CALCIUM_ION_TRANSMEMBRANE_TRANSPORTER_ACTIVITY	39	26	66.6667	0.670666	0.670666	1.9719	0.0358271
	GO_OOCYTE_DIFFERENTIATION	52	32	61.5385	0.573835	0.573835	1.96892	0.0364879
	GO_MITOTIC_NUCLEAR_DIVISION	277	226	81.5884	0.615834	0.615834	1.9677	0.035787
	GOLDRATH_NAIVE_VS_EFF_CD8_TCELL_DN	200	186	93	0.704181	0.704181	1.96534	0.0356233
	GO_ESTABLISHMENT_OF_TISSUE_POLARITY	124	95	76.6129	0.664925	0.664925	1.96399	0.0352261
	GO_DNA_DEPENDENT_DNA_REPLICATION	151	135	89.404	0.660887	0.660887	1.96349	0.0344957
	GO_NEGATIVE_REGULATION_OF_CHROMOSOME_SEGREGATION	45	38	84.4444	0.825969	0.825969	1.95977	0.0352976
	GSE39110_DAY3_VS_DAY6_POST_IMMUNIZATION_CD8_TCELL_DN	200	165	82.5	0.720594	0.720594	1.95822	0.0349382
	GO_NON_CANONICAL_WNT_SIGNALING_PATHWAY	151	110	72.8477	0.576488	0.576488	1.95624	0.0350704
	GSE15750_DAY6_VS_DAY10_TRAF6KO_EFF_CD8_TCELL_UP	200	173	86.5	0.802673	0.802673	1.9558	0.034271
	GO_NEGATIVE_REGULATION_OF_NUCLEAR_DIVISION	60	45	75	0.769305	0.769305	1.95484	0.0338911
	GO_CELL_CYCLE_G2_M_PHASE_TRANSITION	273	236	86.4469	0.613344	0.613344	1.95438	0.0333586
	GO_REGULATION_OF_MORPHOGENESIS_OF_AN_EPITHELIUM	181	128	70.7182	0.544648	0.544648	1.95361	0.0330159
	GSE17301_IFNA2_VS_IFNA5_STIM_ACD3_ACD28_ACT_CD8_TCELL_DN	200	156	78	0.595126	0.595126	1.95337	0.0323957
	GSE17301_ACD3_ACD28_VS_ACD3_ACD28_AND_IFNA2_STIM_CD8_TCELL_UP	199	154	77.3869	0.576598	0.576598	1.94946	0.0331057
	REACTOME_MITOTIC_PROMETAPHASE	203	182	89.6552	0.624703	0.624703	1.94933	0.032416
	GO_SINGLE_STRANDED_DNA_BINDING	114	102	89.4737	0.527749	0.527749	1.94872	0.0313286
	GO_REGULATION_OF_CELL_CYCLE_G2_M_PHASE_TRANSITION	217	189	87.0968	0.632595	0.632595	1.94872	0.0319679
	REACTOME_TCF_DEPENDENT_SIGNALING_IN_RESPONSE_TO_WNT	234	161	68.8034	0.527854	0.527854	1.94702	0.031828
	GO_FEMALE_GAMETE_GENERATION	142	82	57.7465	0.476953	0.476953	1.94624	0.0313884
	GSE15750_DAY6_VS_DAY10_EFF_CD8_TCELL_UP	200	178	89	0.797646	0.797646	1.94233	0.0326856
	REACTOME_MITOTIC_PROPHASE	143	110	76.9231	0.57697	0.57697	1.94054	0.0326616
	REACTOME_TELOMERE_MAINTENANCE	113	81	71.6814	0.665598	0.665598	1.94004	0.0322852
	GO_MICROTUBULE_DEPOLYMERIZATION	46	29	63.0435	0.533252	0.533252	1.93775	0.0328831
	GSE21360_SECONDARY_VS_TERTIARY_MEMORY_CD8_TCELL_UP	200	187	93.5	0.642935	0.642935	1.93645	0.0327519
	GO_EOSINOPHIL_MIGRATION	22	15	68.1818	0.750111	0.750111	1.93478	0.0329604
	GSE39110_UNTREATED_VS_IL2_TREATED_CD8_TCELL_DAY3_POST_IMMUNIZATION_DN	200	174	87	0.642625	0.642625	1.93453	0.0325284
	GO_PYRIMIDINE_CONTAINING_COMPOUND_BIOSYNTHETIC_PROCESS	41	33	80.4878	0.570552	0.570552	1.93405	0.0322852
	GSE39110_DAY3_VS_DAY6_POST_IMMUNIZATION_CD8_TCELL_WITH_IL2_TREATMENT_UP	200	168	84	0.664457	0.664457	1.93319	0.0324175
	GSE10239_NAIVE_VS_KLRG1HIGH_EFF_CD8_TCELL_DN	200	176	88	0.663037	0.663037	1.93306	0.0318946
	GO_OOCYTE_MATURATION	27	20	74.0741	0.722875	0.722875	1.93248	0.0316968
	GO_MEIOTIC_CHROMOSOME_SEGREGATION	93	55	59.1398	0.673452	0.673452	1.93242	0.0312249
	GO_CHROMOSOME_SEPARATION	94	76	80.8511	0.721985	0.721985	1.9309	0.0315263
	GO_MITOTIC_SISTER_CHROMATID_SEGREGATION	161	141	87.5776	0.691303	0.691303	1.9293	0.0316601
	GSE15930_NAIVE_VS_72H_IN_VITRO_STIM_IFNAB_CD8_TCELL_DN	200	195	97.5	0.595206	0.595206	1.92849	0.0314107
	GSE23568_ID3_KO_VS_WT_CD8_TCELL_UP	199	186	93.4673	0.650576	0.650576	1.92832	0.0310147
	GO_MITOTIC_CYTOKINESIS	72	63	87.5	0.627632	0.627632	1.92823	0.0306085
	GOLDRATH_EFF_VS_MEMORY_CD8_TCELL_UP	200	192	96	0.706898	0.706898	1.92721	0.0305983
	REACTOME_HOMOLOGY_DIRECTED_REPAIR	138	110	79.7101	0.632458	0.632458	1.92568	0.0309042
	REACTOME_CHROMOSOME_MAINTENANCE	140	106	75.7143	0.666323	0.666323	1.92525	0.0307656
	GO_METAPHASE_ANAPHASE_TRANSITION_OF_CELL_CYCLE	60	51	85	0.756538	0.756538	1.92411	0.0308355
	GO_SCF_DEPENDENT_PROTEASOMAL_UBIQUITIN_DEPENDENT_PROTEIN_CATABOLIC_PROCESS	93	82	88.172	0.6377	0.6377	1.92149	0.0315298
	GO_DNA_REPLICATION_INITIATION	39	35	89.7436	0.735105	0.735105	1.92084	0.0312489
	REACTOME_SYNTHESIS_OF_PC	28	18	64.2857	0.641125	0.641125	1.92071	0.0308574
	GO_NUCLEAR_CHROMOSOME_SEGREGATION	272	212	77.9412	0.625039	0.625039	1.92032	0.0306701
	GSE40225_WT_VS_RIP_B7X_DIABETIC_MOUSE_PANCREATIC_CD8_TCELL_DN	200	174	87	0.54643	0.54643	1.91973	0.0305644
	GO_MICROTUBULE_CYTOSKELETON_ORGANIZATION_INVOLVED_IN_MITOSIS	144	128	88.8889	0.59064	0.59064	1.91875	0.0306316
	GO_NEGATIVE_REGULATION_OF_MITOTIC_CELL_CYCLE	341	261	76.5396	0.570951	0.570951	1.91712	0.0309773
	GO_CHROMOSOME_SEGREGATION	334	269	80.5389	0.609924	0.609924	1.91534	0.0311669
	REACTOME_KINESINS	61	47	77.0492	0.613901	0.613901	1.91525	0.0308051
	REACTOME_G2_M_CHECKPOINTS	168	145	86.3095	0.721193	0.721193	1.9142	0.0308301
	GO_CYTOKINESIS	172	131	76.1628	0.528876	0.528876	1.91325	0.03073
	GO_NEGATIVE_REGULATION_OF_CELL_CYCLE_PHASE_TRANSITION	270	211	78.1481	0.600504	0.600504	1.91275	0.0305795
	GSE15930_NAIVE_VS_24H_IN_VITRO_STIM_CD8_TCELL_DN	199	187	93.9698	0.57745	0.57745	1.9116	0.0305889
	GO_KINETOCHORE_ORGANIZATION	22	21	95.4545	0.727066	0.727066	1.91131	0.0303232
	GO_NEGATIVE_REGULATION_OF_METAPHASE_ANAPHASE_TRANSITION_OF_CELL_CYCLE	37	32	86.4865	0.820962	0.820962	1.91119	0.0300126
	GO_DNA_REPLICATION_CHECKPOINT	17	15	88.2353	0.837526	0.837526	1.90994	0.0304143
	GO_KINETOCHORE_ASSEMBLY	17	16	94.1176	0.651958	0.651958	1.90903	0.0304916
	REACTOME_RHO_GTPASES_ACTIVATE_CIT	19	15	78.9474	0.759447	0.759447	1.90862	0.0302386
	GO_MEIOSIS_I_CELL_CYCLE_PROCESS	124	75	60.4839	0.618447	0.618447	1.90833	0.0299587
	GO_REGULATION_OF_CELL_DIVISION	171	108	63.1579	0.449902	0.449902	1.90796	0.0298294
	GSE15930_NAIVE_VS_72H_IN_VITRO_STIM_TRICHOSTATINA_CD8_TCELL_DN	199	185	92.9648	0.580618	0.580618	1.90701	0.0300368
	GO_REGULATION_OF_CHROMOSOME_SEGREGATION	107	92	85.9813	0.709089	0.709089	1.90568	0.0302398
	GO_POSITIVE_REGULATION_OF_OXIDOREDUCTASE_ACTIVITY	55	38	69.0909	0.619673	0.619673	1.90514	0.0301739
	GO_PHOSPHATIDYLCHOLINE_BIOSYNTHETIC_PROCESS	39	26	66.6667	0.607709	0.607709	1.90472	0.0299399
	GO_NEGATIVE_REGULATION_OF_CELL_CYCLE_PROCESS	359	274	76.3231	0.566126	0.566126	1.90399	0.0299394
	REACTOME_MITOTIC_G2_G2_M_PHASES	200	178	89	0.655634	0.655634	1.90345	0.0298484
	REACTOME_S_PHASE	162	154	95.0617	0.70265	0.70265	1.90258	0.0299385
	GO_CELL_CYCLE_DNA_REPLICATION	65	61	93.8462	0.755245	0.755245	1.90184	0.0299825
	GO_CHROMOSOME_ORGANIZATION_INVOLVED_IN_MEIOTIC_CELL_CYCLE	70	42	60	0.680592	0.680592	1.9013	0.0298937
	GO_MITOTIC_SPINDLE_ORGANIZATION	118	105	88.9831	0.592732	0.592732	1.89994	0.0299808
	GO_REGULATION_OF_CHROMOSOME_SEPARATION	66	55	83.3333	0.753714	0.753714	1.8992	0.0300805
	GO_MITOTIC_CELL_CYCLE_CHECKPOINT	166	144	86.747	0.581849	0.581849	1.89767	0.0304916
	GO_CELL_CYCLE_CHECKPOINT	219	189	86.3014	0.563668	0.563668	1.89739	0.0302744
	GSE15930_NAIVE_VS_24H_IN_VITRO_STIM_INFAB_CD8_TCELL_DN	199	188	94.4724	0.57587	0.57587	1.89572	0.0307598
	GO_POSITIVE_REGULATION_OF_SMOOTH_MUSCLE_CONTRACTION	31	17	54.8387	0.74255	0.74255	1.89475	0.0309178
	GSE10239_NAIVE_VS_KLRG1INT_EFF_CD8_TCELL_DN	200	174	87	0.603458	0.603458	1.89449	0.0307027
	GO_REGULATION_OF_CELL_CYCLE_PHASE_TRANSITION	486	381	78.3951	0.532026	0.532026	1.89331	0.0307497
	GO_REGULATION_OF_NEURAL_PRECURSOR_CELL_PROLIFERATION	91	49	53.8462	0.481282	0.481282	1.88716	0.0328292
	GO_DNA_REPLICATION_ORIGIN_BINDING	23	22	95.6522	0.806693	0.806693	1.88606	0.0332434
	GO_SPINDLE_ORGANIZATION	183	161	87.9781	0.562501	0.562501	1.88567	0.0330947
	GSE15930_NAIVE_VS_72H_IN_VITRO_STIM_CD8_TCELL_DN	200	188	94	0.581267	0.581267	1.88531	0.0329355
	GO_REGULATION_OF_ANIMAL_ORGAN_MORPHOGENESIS	254	155	61.0236	0.489434	0.489434	1.88469	0.0329091
	REACTOME_NUCLEAR_ENVELOPE_NE_REASSEMBLY	76	67	88.1579	0.592504	0.592504	1.88375	0.0330119
	GO_NUCLEOSOME_ORGANIZATION	183	128	69.9454	0.551443	0.551443	1.88316	0.0329342
	GO_POSITIVE_REGULATION_OF_RELEASE_OF_CYTOCHROME_C_FROM_MITOCHONDRIA	28	26	92.8571	0.647514	0.647514	1.88195	0.0331237
	REACTOME_MITOTIC_G1_PHASE_AND_G1_S_TRANSITION	149	144	96.6443	0.693802	0.693802	1.88161	0.0329835
	GO_THREONINE_TYPE_PEPTIDASE_ACTIVITY	31	22	70.9677	0.843647	0.843647	1.88082	0.0330948
	GO_REGULATION_OF_CYTOKINESIS	90	64	71.1111	0.513449	0.513449	1.87978	0.0332907
	REACTOME_MHC_CLASS_II_ANTIGEN_PRESENTATION	126	108	85.7143	0.618788	0.618788	1.87862	0.0334344
	GO_POSITIVE_REGULATION_OF_MONOOXYGENASE_ACTIVITY	31	22	70.9677	0.720685	0.720685	1.87745	0.0335879
	GO_POSITIVE_REGULATION_OF_MEMBRANE_PERMEABILITY	67	48	71.6418	0.58996	0.58996	1.87667	0.0335942
	REACTOME_TRANSCRIPTIONAL_REGULATION_BY_RUNX1	239	182	76.1506	0.497424	0.497424	1.87614	0.0335646
	GO_REGULATION_OF_HEMATOPOIETIC_PROGENITOR_CELL_DIFFERENTIATION	86	74	86.0465	0.691425	0.691425	1.87561	0.0336067
	GO_REGULATION_OF_DNA_REPLICATION	112	98	87.5	0.521734	0.521734	1.87522	0.0335892
	GO_POSITIVE_REGULATION_OF_CELL_CYCLE_G2_M_PHASE_TRANSITION	30	26	86.6667	0.647321	0.647321	1.87144	0.0348915
	GO_CENTROMERE_COMPLEX_ASSEMBLY	56	45	80.3571	0.657739	0.657739	1.87081	0.0349223
	GO_ATTACHMENT_OF_SPINDLE_MICROTUBULES_TO_KINETOCHORE	34	31	91.1765	0.760076	0.760076	1.87021	0.0348951
	REACTOME_DNA_REPLICATION	128	123	96.0938	0.736671	0.736671	1.86977	0.0347429
	GO_SISTER_CHROMATID_SEGREGATION	196	167	85.2041	0.658414	0.658414	1.86934	0.0346721
	GO_METAPHASE_PLATE_CONGRESSION	61	56	91.8033	0.629402	0.629402	1.86874	0.0346137
	GO_NEGATIVE_REGULATION_OF_CELL_CYCLE_G2_M_PHASE_TRANSITION	108	93	86.1111	0.679212	0.679212	1.86837	0.0344893
	GO_PYRIMIDINE_NUCLEOTIDE_BIOSYNTHETIC_PROCESS	31	23	74.1935	0.558112	0.558112	1.86686	0.0349424
	GO_MITOCHONDRIAL_OUTER_MEMBRANE_PERMEABILIZATION	55	43	78.1818	0.624866	0.624866	1.86474	0.0355977
	GO_HEMATOPOIETIC_STEM_CELL_DIFFERENTIATION	87	77	88.5057	0.664406	0.664406	1.86469	0.0353597
	GSE33424_CD161_HIGH_VS_NEG_CD8_TCELL_DN	199	166	83.4171	0.523622	0.523622	1.86438	0.0351901
	GO_REGULATION_OF_STEM_CELL_DIFFERENTIATION	118	87	73.7288	0.619323	0.619323	1.86349	0.035367
	GSE15930_NAIVE_VS_24H_IN_VITRO_STIM_IL12_CD8_TCELL_DN	199	186	93.4673	0.560281	0.560281	1.86264	0.0355735
	GO_INTEGRIN_ACTIVATION	24	17	70.8333	0.729563	0.729563	1.86218	0.0354378
	REACTOME_DNA_DOUBLE_STRAND_BREAK_REPAIR	166	135	81.3253	0.599421	0.599421	1.8612	0.0356303
	GO_DNA_STRAND_ELONGATION	26	23	88.4615	0.829494	0.829494	1.85801	0.0368863
	REACTOME_ACTIVATION_OF_ATR_IN_RESPONSE_TO_REPLICATION_STRESS	37	36	97.2973	0.782411	0.782411	1.85705	0.0370246
	GO_PROTEIN_DNA_COMPLEX_SUBUNIT_ORGANIZATION	282	215	76.2411	0.52865	0.52865	1.85671	0.0369239
	GO_HISTONE_PHOSPHORYLATION	40	34	85	0.61841	0.61841	1.8565	0.0367733
	GSE30962_ACUTE_VS_CHRONIC_LCMV_SECONDARY_INF_CD8_TCELL_DN	200	169	84.5	0.591616	0.591616	1.85538	0.0371434
	GO_REGULATION_OF_HEMATOPOIETIC_STEM_CELL_DIFFERENTIATION	73	64	87.6712	0.715534	0.715534	1.85442	0.0374479
	GO_ANIMAL_ORGAN_REGENERATION	75	50	66.6667	0.575414	0.575414	1.85398	0.0374775
	GO_TETRAHYDROFOLATE_METABOLIC_PROCESS	19	17	89.4737	0.791257	0.791257	1.85341	0.0374269
	REACTOME_HCMV_INFECTION	162	111	68.5185	0.528478	0.528478	1.85335	0.0371988
	GO_AMINE_METABOLIC_PROCESS	140	98	70	0.626372	0.626372	1.85088	0.0383308
	REACTOME_PCP_CE_PATHWAY	92	76	82.6087	0.711509	0.711509	1.84969	0.0386664
	GO_CHROMOSOME_LOCALIZATION	79	67	84.8101	0.583674	0.583674	1.84966	0.0384347
	GO_HOMEOSTASIS_OF_NUMBER_OF_CELLS_WITHIN_A_TISSUE	29	20	68.9655	0.685902	0.685902	1.84923	0.0383604
	REACTOME_DISORDERS_OF_TRANSMEMBRANE_TRANSPORTERS	176	137	77.8409	0.532655	0.532655	1.84879	0.0384211
	GO_MITOTIC_SPINDLE_ASSEMBLY	65	59	90.7692	0.571514	0.571514	1.84861	0.0382906
	GO_CHROMOSOME_CONDENSATION	47	35	74.4681	0.741469	0.741469	1.8474	0.0386726
	REACTOME_RUNX1_REGULATES_TRANSCRIPTION_OF_GENES_INVOLVED_IN_DIFFERENTIATION_OF_HSCS	130	91	70	0.686949	0.686949	1.8471	0.038608
	GO_REGULATION_OF_SUBSTRATE_ADHESION_DEPENDENT_CELL_SPREADING	53	42	79.2453	0.579938	0.579938	1.8468	0.0384975
	GO_MICROTUBULE_CYTOSKELETON_ORGANIZATION	591	447	75.6345	0.407088	0.407088	1.84558	0.0388432
	REACTOME_G1_S_SPECIFIC_TRANSCRIPTION	29	27	93.1034	0.8393	0.8393	1.84554	0.0386219
	REACTOME_HCMV_LATE_EVENTS	116	76	65.5172	0.520068	0.520068	1.84404	0.0392561
	REACTOME_REPRODUCTION	145	85	58.6207	0.562864	0.562864	1.84366	0.0391352
	GO_CELL_CYCLE_G1_S_PHASE_TRANSITION	310	234	75.4839	0.487758	0.487758	1.84308	0.0391607
	GO_REGULATION_OF_EXOSOMAL_SECRETION	16	15	93.75	0.697952	0.697952	1.84223	0.03924
	GO_POSITIVE_REGULATION_OF_CANONICAL_WNT_SIGNALING_PATHWAY	150	115	76.6667	0.536909	0.536909	1.84098	0.0396047
	GO_REGULATION_OF_CYCLIN_DEPENDENT_PROTEIN_KINASE_ACTIVITY	106	80	75.4717	0.456615	0.456615	1.84064	0.0395202
	REACTOME_INITIATION_OF_NUCLEAR_ENVELOPE_NE_REFORMATION	19	19	100	0.765773	0.765773	1.84059	0.039304
	GSE24026_PD1_LIGATION_VS_CTRL_IN_ACT_TCELL_LINE_DN	200	183	91.5	0.514378	0.514378	1.84029	0.0391959
	REACTOME_G2_M_DNA_DAMAGE_CHECKPOINT	95	74	77.8947	0.630498	0.630498	1.8398	0.0391765
	GO_PROTEIN_LOCALIZATION_TO_CHROMOSOME_CENTROMERIC_REGION	22	20	90.9091	0.723641	0.723641	1.8392	0.0392268
	REACTOME_PROGRAMMED_CELL_DEATH	180	158	87.7778	0.565275	0.565275	1.83823	0.0395184
	REACTOME_RHO_GTPASES_ACTIVATE_PKNS	94	57	60.6383	0.587889	0.587889	1.83784	0.0394975
	GO_FOLIC_ACID_CONTAINING_COMPOUND_METABOLIC_PROCESS	28	23	82.1429	0.73548	0.73548	1.83661	0.0398184
	GO_REGULATION_OF_SYNAPTIC_VESICLE_RECYCLING	25	20	80	0.650531	0.650531	1.83559	0.0401612
	GO_SINGLE_STRANDED_VIRAL_RNA_REPLICATION_VIA_DOUBLE_STRANDED_DNA_INTERMEDIATE	20	18	90	0.764719	0.764719	1.83513	0.0402298
	GO_STEM_CELL_DIFFERENTIATION	264	164	62.1212	0.498838	0.498838	1.83387	0.0406084
	REACTOME_SIGNALING_BY_WNT	331	226	68.2779	0.475744	0.475744	1.83357	0.0405569
	GO_CYTOKINETIC_PROCESS	39	35	89.7436	0.647544	0.647544	1.83347	0.0403814
	GO_REGULATION_OF_DNA_DEPENDENT_DNA_REPLICATION	52	47	90.3846	0.619643	0.619643	1.83182	0.0411492
	GO_PROTEIN_LOCALIZATION_TO_KINETOCHORE	18	18	100	0.75312	0.75312	1.83087	0.0414734
	REACTOME_DNA_DAMAGE_TELOMERE_STRESS_INDUCED_SENESCENCE	80	51	63.75	0.588897	0.588897	1.82955	0.0419083
	GO_CELLULAR_AMINO_ACID_METABOLIC_PROCESS	340	260	76.4706	0.499086	0.499086	1.82771	0.0426879
	GO_5_3_EXONUCLEASE_ACTIVITY	19	19	100	0.682539	0.682539	1.82705	0.0428045
	GO_STRUCTURAL_CONSTITUENT_OF_CYTOSKELETON	104	56	53.8462	0.480554	0.480554	1.82689	0.0426548
	GO_DNA_REPLICATION_INDEPENDENT_NUCLEOSOME_ORGANIZATION	54	44	81.4815	0.656478	0.656478	1.82671	0.0424986
	REACTOME_SWITCHING_OF_ORIGINS_TO_A_POST_REPLICATIVE_STATE	91	86	94.5055	0.712973	0.712973	1.82652	0.04236
	REACTOME_DNA_REPAIR	331	280	84.5921	0.556912	0.556912	1.82637	0.0421991
	REACTOME_RESOLUTION_OF_D_LOOP_STRUCTURES	34	28	82.3529	0.718597	0.718597	1.82596	0.0422681
	GO_BASE_CONVERSION_OR_SUBSTITUTION_EDITING	21	18	85.7143	0.688251	0.688251	1.82591	0.0420703
	GO_HYDROLASE_ACTIVITY_ACTING_ON_CARBON_NITROGEN_BUT_NOT_PEPTIDE_BONDS_IN_CYCLIC_AMIDINES	35	29	82.8571	0.658519	0.658519	1.82561	0.0419757
	REACTOME_MEIOSIS	119	75	63.0252	0.599703	0.599703	1.82442	0.0423391
	GO_DEOXYRIBONUCLEASE_ACTIVITY	59	47	79.661	0.573777	0.573777	1.8241	0.0422672
	REACTOME_HEDGEHOG_OFF_STATE	113	91	80.531	0.573636	0.573636	1.82241	0.0429933
	GO_POSITIVE_REGULATION_OF_MITOCHONDRION_ORGANIZATION	119	101	84.8739	0.51575	0.51575	1.82177	0.0431476
	GO_POSITIVE_REGULATION_OF_MITOCHONDRIAL_OUTER_MEMBRANE_PERMEABILIZATION_INVOLVED_IN_APOPTOTIC_SIGNALING_PATHWAY	35	27	77.1429	0.655701	0.655701	1.82076	0.04349
	REACTOME_REGULATION_OF_RAS_BY_GAPS	68	63	92.6471	0.715912	0.715912	1.81917	0.0441762
	REACTOME_UCH_PROTEINASES	102	81	79.4118	0.648707	0.648707	1.81912	0.0439617
	GO_POSITIVE_REGULATION_OF_CELL_CYCLE_PHASE_TRANSITION	110	82	74.5455	0.520321	0.520321	1.81742	0.0447284
	GSE15930_NAIVE_VS_48H_IN_VITRO_STIM_CD8_TCELL_DN	200	192	96	0.643031	0.643031	1.8173	0.0445728
	GO_NEGATIVE_REGULATION_OF_CELL_CYCLE	637	483	75.8242	0.481752	0.481752	1.81714	0.044441
	GO_REGULATION_OF_CELLULAR_AMINE_METABOLIC_PROCESS	81	65	80.2469	0.725016	0.725016	1.81648	0.0446123
	REACTOME_TRANSCRIPTIONAL_REGULATION_BY_RUNX2	120	95	79.1667	0.600672	0.600672	1.81594	0.0447013
	GO_NEGATIVE_REGULATION_OF_CANONICAL_WNT_SIGNALING_PATHWAY	184	116	63.0435	0.514416	0.514416	1.81588	0.0445562
	GO_REGULATION_OF_SISTER_CHROMATID_SEGREGATION	84	73	86.9048	0.685404	0.685404	1.81556	0.0445068
	GO_SPINDLE_ASSEMBLY	115	102	88.6957	0.553637	0.553637	1.81536	0.0443929
	GSE15930_NAIVE_VS_48H_IN_VITRO_STIM_IL12_CD8_TCELL_DN	200	190	95	0.623276	0.623276	1.81525	0.0442513
	REACTOME_EXTENSION_OF_TELOMERES	51	46	90.1961	0.700118	0.700118	1.81514	0.0441039
	GO_NUCLEOSOME_ASSEMBLY	145	97	66.8966	0.574951	0.574951	1.81404	0.0446484
	REACTOME_HOST_INTERACTIONS_OF_HIV_FACTORS	131	127	96.9466	0.647072	0.647072	1.81398	0.0444368
	REACTOME_HCMV_EARLY_EVENTS	138	90	65.2174	0.534195	0.534195	1.81355	0.0444457
	REACTOME_INTRINSIC_PATHWAY_FOR_APOPTOSIS	53	46	86.7925	0.585649	0.585649	1.81354	0.0442441
	GO_NEGATIVE_REGULATION_OF_CHROMOSOME_ORGANIZATION	148	122	82.4324	0.585016	0.585016	1.81345	0.0440722
	GO_REGULATION_OF_MITOCHONDRIAL_OUTER_MEMBRANE_PERMEABILIZATION_INVOLVED_IN_APOPTOTIC_SIGNALING_PATHWAY	45	35	77.7778	0.651845	0.651845	1.81333	0.0439298
	GO_FOLIC_ACID_METABOLIC_PROCESS	20	16	80	0.77649	0.77649	1.81247	0.0441762
	GO_FEMALE_MEIOTIC_NUCLEAR_DIVISION	31	23	74.1935	0.697789	0.697789	1.81174	0.0443997
	REACTOME_APOPTOTIC_FACTOR_MEDIATED_RESPONSE	18	16	88.8889	0.685895	0.685895	1.81099	0.044532
	REACTOME_G0_AND_EARLY_G1	27	26	96.2963	0.717503	0.717503	1.8108	0.0442562
	GO_MEIOTIC_CHROMOSOME_SEPARATION	25	16	64	0.733471	0.733471	1.8108	0.0444583
	GO_RECOMBINATIONAL_REPAIR	140	120	85.7143	0.516661	0.516661	1.81077	0.0440695
	GO_PROTEIN_INSERTION_INTO_MITOCHONDRIAL_MEMBRANE_INVOLVED_IN_APOPTOTIC_SIGNALING_PATHWAY	30	25	83.3333	0.665234	0.665234	1.81021	0.044248
	GO_NEGATIVE_REGULATION_OF_WNT_SIGNALING_PATHWAY	219	137	62.5571	0.475351	0.475351	1.80695	0.0456583
	GO_NEGATIVE_REGULATION_OF_DNA_DEPENDENT_DNA_REPLICATION	19	19	100	0.697113	0.697113	1.80605	0.0459148
	GO_SINGLE_STRANDED_DNA_HELICASE_ACTIVITY	18	17	94.4444	0.853451	0.853451	1.80596	0.0457639
	REACTOME_PROCESSING_OF_DNA_DOUBLE_STRAND_BREAK_ENDS	98	77	78.5714	0.595751	0.595751	1.80501	0.0461566
	REACTOME_CITRIC_ACID_CYCLE_TCA_CYCLE_	22	21	95.4545	0.726856	0.726856	1.80476	0.0461574
	GO_ATP_DEPENDENT_CHROMATIN_REMODELING	90	71	78.8889	0.593381	0.593381	1.80425	0.0462107
	REACTOME_DEPOLYMERISATION_OF_THE_NUCLEAR_LAMINA	15	15	100	0.680041	0.680041	1.80395	0.0461525
	GO_HISTONE_EXCHANGE	59	43	72.8814	0.621322	0.621322	1.80316	0.0464262
	GO_DOUBLE_STRAND_BREAK_REPAIR	262	217	82.8244	0.509872	0.509872	1.80288	0.046387
	GO_POSITIVE_REGULATION_OF_CALCIUM_ION_TRANSMEMBRANE_TRANSPORT	72	48	66.6667	0.516764	0.516764	1.80275	0.046245
	REACTOME_HEDGEHOG_ON_STATE	86	69	80.2326	0.671296	0.671296	1.80268	0.0460786
	GSE30962_ACUTE_VS_CHRONIC_LCMV_PRIMARY_INF_CD8_TCELL_DN	200	182	91	0.555667	0.555667	1.80265	0.0459073
	GO_REGULATION_OF_MICROTUBULE_CYTOSKELETON_ORGANIZATION	190	148	77.8947	0.464884	0.464884	1.80102	0.0467232
	GO_NEGATIVE_REGULATION_OF_MICROTUBULE_POLYMERIZATION_OR_DEPOLYMERIZATION	39	26	66.6667	0.523113	0.523113	1.80095	0.0465949
	REACTOME_REGULATION_OF_PTEN_STABILITY_AND_ACTIVITY	69	65	94.2029	0.683216	0.683216	1.80044	0.0467388
	REACTOME_COPI_INDEPENDENT_GOLGI_TO_ER_RETROGRADE_TRAFFIC	53	43	81.1321	0.59615	0.59615	1.80038	0.0465864
	GO_HOMOLOGOUS_RECOMBINATION	56	37	66.0714	0.610246	0.610246	1.79943	0.0469919
	GO_DNA_PACKAGING	240	172	71.6667	0.568665	0.568665	1.79941	0.0468023
	GO_POSITIVE_REGULATION_OF_NITRIC_OXIDE_SYNTHASE_ACTIVITY	22	16	72.7273	0.694064	0.694064	1.79894	0.046819
	GSE17812_WT_VS_THPOK_KO_MEMORY_CD8_TCELL_DN	200	177	88.5	0.506034	0.506034	1.79783	0.0473605
	REACTOME_RECYCLING_PATHWAY_OF_L1	49	39	79.5918	0.610598	0.610598	1.79778	0.0472025
	GO_ANAPHASE_PROMOTING_COMPLEX_DEPENDENT_CATABOLIC_PROCESS	83	76	91.5663	0.724353	0.724353	1.79696	0.0475114
	GO_HEMATOPOIETIC_PROGENITOR_CELL_DIFFERENTIATION	172	140	81.3953	0.524304	0.524304	1.79531	0.0481898
	REACTOME_DNA_REPLICATION_PRE_INITIATION	85	83	97.6471	0.760727	0.760727	1.79474	0.0482734
	GO_CHROMATIN_REMODELING_AT_CENTROMERE	47	36	76.5957	0.681859	0.681859	1.79443	0.0482353
	GO_REGULATION_OF_SENSORY_PERCEPTION	39	19	48.7179	0.63571	0.63571	1.79422	0.0481734
	GO_POSITIVE_REGULATION_OF_MITOTIC_CELL_CYCLE	168	122	72.619	0.482704	0.482704	1.79407	0.048058
	REACTOME_HIV_INFECTION	231	216	93.5065	0.560516	0.560516	1.79399	0.0479196
	GSE24081_CONTROLLER_VS_PROGRESSOR_HIV_SPECIFIC_CD8_TCELL_DN	196	155	79.0816	0.564959	0.564959	1.79212	0.0488303
	GO_T_CELL_RECEPTOR_SIGNALING_PATHWAY	206	183	88.835	0.555985	0.555985	1.79184	0.0488145
	REACTOME_BASE_EXCISION_REPAIR	91	64	70.3297	0.617311	0.617311	1.79081	0.0492596
	REACTOME_APC_C_CDH1_MEDIATED_DEGRADATION_OF_CDC20_AND_OTHER_APC_C_CDH1_TARGETED_PROTEINS_IN_LATE_MITOSIS_EARLY_G1	74	69	93.2432	0.719478	0.719478	1.79026	0.0494129
	GO_ENDONUCLEASE_ACTIVITY_ACTIVE_WITH_EITHER_RIBO_OR_DEOXYRIBONUCLEIC_ACIDS_AND_PRODUCING_5_PHOSPHOMONOESTERS	43	36	83.7209	0.598456	0.598456	1.79011	0.049348
	REACTOME_ACTIVATION_OF_THE_PRE_REPLICATIVE_COMPLEX	33	33	100	0.774783	0.774783	1.78983	0.0493129
	GO_REGULATION_OF_CELLULAR_KETONE_METABOLIC_PROCESS	189	138	73.0159	0.515436	0.515436	1.7897	0.0491676
	Enriched in CD38- CD127+ cells
	Name	Size	Matches	%	ES	abs(ES)	NES	q
	GO_PROTEIN_TARGETING_TO_MEMBRANE	207	182	87.9227	0.718724	0.718724	2.11664	0.0167427
	GO_PROTEIN_LOCALIZATION_TO_ENDOPLASMIC_RETICULUM	149	136	91.2752	0.79237	0.79237	2.10324	0.0120338
	REACTOME_RRNA_PROCESSING	205	190	92.6829	0.717085	0.717085	2.09272	0.00906895
	REACTOME_INFLUENZA_INFECTION	157	153	97.4522	0.730166	0.730166	2.07013	0.011903
	GO_NUCLEAR_TRANSCRIBED_MRNA_CATABOLIC_PROCESS	210	198	94.2857	0.70069	0.70069	2.06843	0.00973168
	GO_TRANSLATIONAL_INITIATION	192	178	92.7083	0.726767	0.726767	2.0244	0.0179635
	GO_VIRAL_GENE_EXPRESSION	195	188	96.4103	0.658158	0.658158	2.00888	0.0202557
	GO_NUCLEAR_TRANSCRIBED_MRNA_CATABOLIC_PROCESS_NONSENSE_MEDIATED_DECAY	120	115	95.8333	0.841807	0.841807	2.00081	0.0200127
	GO_ESTABLISHMENT_OF_PROTEIN_LOCALIZATION_TO_MEMBRANE	339	289	85.2507	0.567163	0.567163	1.98365	0.0240095
	GSE14699_NAIVE_VS_ACT_CD8_TCELL_DN	175	152	86.8571	0.521357	0.521357	1.97882	0.023649
	REACTOME_NONSENSE_MEDIATED_DECAY_NMD_	116	112	96.5517	0.84181	0.84181	1.97709	0.022165
	REACTOME_SELENOAMINO_ACID_METABOLISM	118	109	92.3729	0.85349	0.85349	1.97338	0.021626
	GO_STRUCTURAL_CONSTITUENT_OF_RIBOSOME	186	154	82.7957	0.702513	0.702513	1.96809	0.0217333
	GO_ESTABLISHMENT_OF_PROTEIN_LOCALIZATION_TO_ENDOPLASMIC_RETICULUM	121	113	93.3884	0.843344	0.843344	1.95689	0.0246656
	GSE26495_NAIVE_VS_PD1HIGH_CD8_TCELL_UP	193	143	74.0933	0.585513	0.585513	1.9539	0.0243118
	GO_STRUCTURAL_MOLECULE_ACTIVITY	709	409	57.6869	0.4426	0.4426	1.94266	0.0272723
	GO_LIGAND_ACTIVATED_TRANSCRIPTION_FACTOR_ACTIVITY	52	32	61.5385	0.637106	0.637106	1.93692	0.0281609
	REACTOME_EUKARYOTIC_TRANSLATION_INITIATION	120	116	96.6667	0.835608	0.835608	1.90917	0.0405778
	GSE9650_EFFECTOR_VS_MEMORY_CD8_TCELL_DN	200	177	88.5	0.530633	0.530633	1.90479	0.0415538
	GSE19825_NAIVE_VS_IL2RAHIGH_DAY3_EFF_CD8_TCELL_UP	200	93	46.5	0.483647	0.483647	1.89257	0.0477428
	GO_RIBOSOMAL_LARGE_SUBUNIT_BIOGENESIS	74	69	93.2432	0.637644	0.637644	1.88822	0.0483844
