## Supplementary table for "Clonally expanded CD38^hi^ cytotoxic CD8 T cells define the T cell infiltrate in checkpoint inhibitor-associated arthritis": Supplementary Table 6.xlsx

### Sheet: Supplementary Table 6
	Supplementary table 6. Top genes correlated with CD38, IL7R, and PDCD1 in bulk RNA-seq data
		Gene Symbol	p-value	q-value	Correlation (%)
	CD38 gene - correlated signature	CD38	3.44e-18	5.09e-16	100
		MYBL2	7.73e-17	7.23e-15	78.17
		HAVCR2	2.53e-09	4.93e-08	74.63
		HLA-DRA	3.97e-15	2.35e-13	72.24
		CD74	1e-16	9.15e-15	72.22
		EZH2	2.29e-17	2.6e-15	71.46
		CD86	1.31e-14	6.88e-13	71.34
		CCR1	7.44e-08	1.08e-06	68.27
		IDH2	1.55e-18	2.44e-16	67.51
		HLA-DRB6	3.8e-15	2.28e-13	66.7
		CCL3	8.6e-16	6e-14	65.58
	IL7R gene - correlated signature	IL7R	4e-37	7.12e-33	100
		NT5E	3.22e-23	3.18e-20	81.68
		VSIG1	4.29e-25	9.52e-22	81.27
		BACH2	5.83e-17	5.73e-15	80.33
		TNFSF8	1.18e-20	4.32e-18	79.95
		CCR7	2.54e-21	1.25e-18	76.98
		TCF7	1.2e-17	1.5e-15	76.82
		MYC	2.94e-16	2.34e-14	68.66
		SMAD3	2.27e-10	5.31e-09	67.71
		ZBTB20	7.43e-17	7.03e-15	67.46
	PDCD1 gene correlated signature	PDCD1	3.02e-16	2.38e-14	100
		TOX	6.57e-22	2.19e-21	84
		TIGIT	3.45e-11	4.31e-11	83.92
		CXCR6	6.02e-09	6.69e-09	83.06
		TNFRSF9	2.07e-17	4.59e-17	82.87
		ZBTB32	4.78e-14	6.82e-14	77.86
		CXCL13	6.23e-11	7.33e-11	73.96
		LASP1	1.39e-18	3.97e-18	72.74
		CASP3	3.19e-15	4.9e-15	72.58
		BATF	2.36e-07	2.49e-07	67
		IFNG	9.9e-13	1.32e-12	60.36
