## Supplementary table for "Clonally expanded CD38^hi^ cytotoxic CD8 T cells define the T cell infiltrate in checkpoint inhibitor-associated arthritis": Supplementary Table 7.xlsx

### Sheet: Supplementary table 7
	Supplementary table 7. Signature genes for indicated CD8 T cell populations based on differential gene expression in bulk RNA-seq data
	Signature	CD38hi CD127- population signature	CD127+ CD38- population signature	PD-1hi population signature	Dysfunctional CD8 T cell signature
	Upregulated genes	HAVCR1	NSG1	CXCL13	HAVCR2 CXCL13 CCL3 SIRPG IFNG TIGIT GZMB PDCD1 PARK7 TNFRSF9
		CD27	NT5E	PDCD1	ACP5 CTLA4 RBPJ MIR155 CXCR6 CD27 FKBP1A BST2 TPI1
		EZH2	FLT4	CD276	MIR155HG PTTG1 CD63 SAMSN1 RGS1 CD27-AS1 ITGAE MIR4632 HLA-DRA
		TCF19	CCR6	VDR	IGFLR1 KRT86 ENTPD1 DUSP4 SIT1 TOX PHLDA1 CCND2 GPR25
		IDH2	SLC4A10	TNFRSF18	LAYN PRDX5 SARDH FASLG MIR3917 ANXA5 CTSD PDIA6 RANBP1
		CASP3	LTK	ETV7	FKBP1A-SDCBP2 COTL1 TNFRSF1B IDH2 CD38 CD82 LAG3 MIR497HG APOBEC3C
		HAVCR2	MAL	IFI27L1	ITM2A COX5A IFI35 NDFIP2 TNFRSF18 KRT81 DNPH1 RGS2 HMGN1
		FGFBP2	AXIN2	HAVCR2	DYNLL1 SNRPB STRA13 SYNGR2 RAB27A PSMC3 GALM FABP5 UBE2L6
		MKI67	GCNT4	TOX2	MYO7A PRDX3 DDIT4 STMN1 CDK2AP2 VCAM1 SNAP47 PSMB3 ISG15
		IFI16	SPON1	CCL18	HLA-DRB5 CKS2 TNIP3 CD7 PSMD4 ATP6V1C2 PSMD8 HLA-DRB6
	Downregulated genes	BACH2	CD86	ZNF827
		ZBTB20	TMEM155	KLRG1
		AXIN2	CCL3	EZH1
		SMAD5	H3C8	VSIG1
		IL7R	UBE2C	TCF7
		XCL1	ASPM	IL10RA
		SOCS5	NEIL3	XCL2
		TCF7	HMOX1	CD44
		STAT6	DLGAP5	CXCR4
		ITGA5	PKMYT1	XCL1
