## Supplementary table for "Clonally expanded CD38^hi^ cytotoxic CD8 T cells define the T cell infiltrate in checkpoint inhibitor-associated arthritis": Supplementary Table 8.xlsx

### Sheet: Supplementary table 8
	Supplementary table 8: Reactome pathways differentially expressed between ICI-arthritis T cells and RA+PsA T cells.
	UP IN ICI-Arthritis
	Name	Size	Matches	ES	abs(ES)	NES	p	q
	TNFS_BIND_THEIR_PHYSIOLOGICAL_RECEPTORS	29	22	0.697321	0.697321	2.10878	0	0.0193114
	METABOLIC_DISORDERS_OF_BIOLOGICAL_OXIDATION_ENZYMES	36	22	0.603489	0.603489	1.92039	0.00400802	0.155564
	SYNTHESIS_OF_PA	39	27	0.578196	0.578196	1.86825	0.00616016	0.192041
	INTERFERON_ALPHA_BETA_SIGNALING	71	57	0.727026	0.727026	1.88229	0.0141988	0.204379
	ELASTIC_FIBRE_FORMATION	45	20	0.604391	0.604391	1.8433	0.0021097	0.219757
	MOLECULES_ASSOCIATED_WITH_ELASTIC_FIBRES	38	17	0.658097	0.658097	1.92372	0.00211416	0.226373
	INTERFERON_GAMMA_SIGNALING	93	80	0.615582	0.615582	1.77059	0.015873	0.240072
	GLUTATHIONE_CONJUGATION	36	25	0.620948	0.620948	1.78658	0.00618557	0.24032
	DECTIN_2_FAMILY	26	15	0.739884	0.739884	1.81139	0.0163934	0.246623
	DOWN IN ICI-Arthritis
	Name	Size	Matches	ES	abs(ES)	NES	p	q
	REGULATION_OF_TP53_ACTIVITY_THROUGH_METHYLATION	19	18	-0.634652	0.634652	-1.96126	0.0020284	0.174322
	TRANSCRIPTIONAL_ACTIVITY_OF_SMAD2_SMAD3_SMAD4_HETEROTRIMER	44	41	-0.537341	0.537341	-1.82314	0.0019802	0.228566
	SMAD2_SMAD3_SMAD4_HETEROTRIMER_REGULATES_TRANSCRIPTION	32	29	-0.557178	0.557178	-1.8159	0.00817996	0.217373
	TGF_BETA_RECEPTOR_SIGNALING_IN_EMT_EPITHELIAL_TO_MESENCHYMAL_TRANSITION_	16	15	-0.649072	0.649072	-1.80866	0.00587084	0.208746
