## Supplementary table for "Clonally expanded CD38^hi^ cytotoxic CD8 T cells define the T cell infiltrate in checkpoint inhibitor-associated arthritis": Supplementary Table 9 .xlsx

### Sheet: Sheet1
	Supplementary table 9. Genes differentially expressed between ICI-arthritis T cells and RA+PsA T cells
	UP in ICI-arthritis
	Gene Symbol	p-value	q-value	Fold change
	CXCL10	7.92059e-07	0.000391167	14.3987
	CXCL13	4.30203e-05	0.00420252	8.97898
	SERPING1	1.91381e-05	0.0025777	8.09389
	APOBEC3A	0.000169827	0.0101188	6.53301
	CALHM6	3.31528e-06	0.000971175	6.51008
	APOBEC3A_B	8.74349e-05	0.00675872	6.02597
	MYO7A	2.42638e-05	0.00303382	5.61385
	CCL8	9.89511e-07	0.000441328	5.20362
	TMEM176B	0.00197572	0.0426795	5.06801
	METTL7B	4.87889e-07	0.000278919	5.04543
	LOC101929510	3.81057e-07	0.000233614	5.02965
	C1QA	0.000449644	0.0186291	5.00233
	CXCL9	1.20644e-05	0.00183328	4.95053
	LOC107985563	7.94591e-08	0.000114204	4.94634
	FADS2	3.44154e-07	0.000218525	4.90256
	ANKRD22	0.00035644	0.0161251	4.73545
	C1QC	0.0021679	0.0449348	4.71802
	SIGLEC1	0.000704803	0.0237639	4.70907
	FCGR1B	0.000923601	0.0278317	4.64448
	APOL4	8.79347e-06	0.00149991	4.63293
	FPR2	0.000186671	0.0107754	4.61182
	FCGR1A	0.00162843	0.0384721	4.55521
	LAYN	5.95876e-05	0.00514276	4.39338
	ETV7	1.71153e-07	0.000138315	4.24538
	CXCR2P1	3.05158e-05	0.00352299	4.11976
	CXCL11	2.24933e-06	0.000758982	3.94985
	FCGR1CP	0.00100891	0.0295023	3.94252
	CD200	1.06321e-06	0.000450068	3.8744
	IDO1	0.000622794	0.0221885	3.86071
	TGM2	0.00146565	0.0364955	3.83269
	ARHGEF10L	0.00219378	0.0451949	3.79338
	IL2RA	0.00111926	0.0315595	3.65954
	PDE7B	8.99463e-06	0.00150864	3.61507
	ALPK1	1.601e-05	0.00231416	3.50444
	FAM239B	0.000201535	0.0112262	3.43126
	HSD11B1	6.47603e-06	0.00135456	3.42637
	CHN1	1.7976e-06	0.000665823	3.40159
	CSF2RB	0.0019199	0.042245	3.3459
	SIRPB1	0.000526486	0.020393	3.32851
	IL1R2	0.00130633	0.0346498	3.32781
	LOC105373262	2.99811e-05	0.00350681	3.32662
	SH3BGRL2	1.36654e-05	0.00205896	3.32147
	LINC02195	0.00106901	0.0306546	3.31867
	CLEC4D	6.51969e-05	0.0055197	3.31808
	FADS1	2.5394e-07	0.000173646	3.28541
	FFAR2	6.30377e-05	0.00536243	3.26354
	CLEC4E	0.00149193	0.0368022	3.26334
	RASSF4	0.000506622	0.0201504	3.2537
	MYOF	0.00186048	0.0415545	3.24133
	CPM	0.000566298	0.0210192	3.22371
	CD40	0.000222811	0.0118604	3.2146
	IFNGR2	0.00253443	0.0496252	3.21054
	FGL2	0.000615461	0.0220171	3.19206
	ODF3B	1.10848e-07	0.000114204	3.18403
	CASP5	1.86059e-06	0.00066961	3.16205
	IFIT3	1.47533e-06	0.000582887	3.15384
	ACTN1	0.00145414	0.0364955	3.1433
	CXorf21	1.8823e-05	0.0025777	3.12457
	GLDC	0.000202058	0.0112262	3.0606
	NECTIN2	0.000589662	0.0215712	3.0378
	TSHZ2	0.00014442	0.00912818	3.01153
	GNA15	0.000670611	0.0233323	3.01109
	GBP1P1	6.07971e-07	0.000327549	2.98865
	ASGR2	0.000798942	0.0256397	2.98674
	CARMIL1	3.08856e-06	0.000946751	2.98503
	GNG4	1.39072e-05	0.00207779	2.94365
	IFIT1	8.23247e-06	0.00147844	2.94005
	LOC101927432	0.000100735	0.00735414	2.92743
	SIRPB2	0.00239885	0.0481367	2.91525
	HNMT	0.0019273	0.0423554	2.8947
	DRAM1	0.000193579	0.0110292	2.88724
	LILRA3	0.00213965	0.0448359	2.88472
	IFI44L	0.000168464	0.0100846	2.8809
	GPR25	0.00183805	0.0413696	2.8776
	ENPP2	0.000308663	0.0147301	2.87547
	ATP6V0A1	0.000771698	0.0251704	2.86869
	IL12RB2	0.000136401	0.00888303	2.85863
	COL6A3	0.000370983	0.0166141	2.83392
	LOC100233156	4.40333e-05	0.00423172	2.83376
	TCF4	0.00105491	0.0303279	2.82702
	REG4	4.18397e-05	0.00417903	2.80583
	MLC1	0.000478535	0.0192922	2.7659
	CTSH	0.000688691	0.0235214	2.75758
	MYO1E	0.00157292	0.0376887	2.75527
	ASGR1	0.00108992	0.031054	2.75317
	LMCD1	0.00130163	0.0346431	2.74023
	DHCR24	0.000131063	0.00880835	2.7244
	RGS13	3.06667e-07	0.000201935	2.71701
	IFI27	0.000994522	0.0292279	2.70466
	SUCNR1	5.07665e-05	0.00465247	2.69835
	SLC8A1	0.000573729	0.0212065	2.69263
	SLC1A3	0.0019396	0.0423976	2.67125
	HAVCR2	0.0025577	0.0499159	2.67103
	TNFRSF4	0.00138792	0.035723	2.66142
	SLC6A12	0.00184289	0.0413696	2.65866
	PTPN13	0.00148065	0.0366636	2.65352
	ENTPD1	7.44673e-06	0.00143443	2.6506
	TNFRSF18	0.00098071	0.0290117	2.64989
	KCNJ15	0.00033268	0.0154431	2.62171
	LRRK2	0.00150484	0.0368757	2.61181
	RGL1	0.00170225	0.0395612	2.61176
	GLT1D1	1.86106e-05	0.0025777	2.60521
	FLVCR2	0.00018362	0.0106685	2.60303
	SCIN	0.000561376	0.0209941	2.59568
	SELP	0.00171707	0.0397497	2.59541
	ACSS2	0.00253734	0.0496274	2.58705
	P2RY14	0.000467873	0.019035	2.56933
	GAS6	0.00237899	0.0478462	2.56804
	GBP1	6.25477e-10	3.70679e-06	2.56745
	CHST2	0.000198108	0.0111461	2.52488
	OPLAH	0.000493762	0.0197716	2.50873
	TNFSF13B	0.00103583	0.0299936	2.49253
	STAT1	2.70085e-11	3.24297e-07	2.4838
	SOX4	0.00107543	0.0307891	2.46826
	CD72	3.17905e-06	0.00095797	2.46032
	PDCD1LG2	0.00146404	0.0364955	2.45682
	LOC107986412	0.00042232	0.0179793	2.45288
	TMCC2	0.000197911	0.0111461	2.44841
	IL7	4.18336e-05	0.00417903	2.42241
	CDA	0.000995709	0.0292279	2.41619
	FST	0.000287228	0.0142246	2.39903
	IL21-AS1	0.000264113	0.0133899	2.39889
	POU2AF1	0.00126164	0.034063	2.38292
	CTTN	4.29375e-05	0.00420252	2.3825
	SLC31A2	0.000293706	0.0143851	2.38227
	NLRC4	0.0024376	0.0485928	2.37833
	LINC01281	0.00045056	0.0186291	2.37458
	DOK5	4.0672e-05	0.00415343	2.36667
	SMOX	0.000616711	0.0220171	2.35181
	ZC3H12C	0.000680771	0.0234563	2.35077
	CCDC50	8.9554e-05	0.0068136	2.3431
	DBH-AS1	0.00141403	0.0360927	2.32852
	MRC2	0.00111026	0.031432	2.32613
	HLX	0.00101084	0.0295102	2.32026
	LOC105373098	9.0061e-05	0.0068136	2.31956
	CEBPA	0.00196185	0.0425944	2.3147
	EME1	0.00211035	0.0445031	2.30784
	TRPM4	0.000838933	0.0262774	2.30662
	CYBRD1	0.00254626	0.0497471	2.29456
	ADAMDEC1	0.00150912	0.0368757	2.29407
	CRISPLD2	0.00139701	0.0357889	2.28907
	IFITM3	0.000977422	0.0289627	2.27995
	CREG1	0.00194114	0.0423976	2.27536
	TP53I3	0.000465868	0.0190187	2.26919
	NCF1	0.000342034	0.0156727	2.26373
	LOC389834	6.04356e-06	0.00131026	2.25916
	HSD17B14	0.000760183	0.0249476	2.25707
	GK	0.000127588	0.00869111	2.25602
	CCDC163	7.62898e-05	0.00610972	2.25481
	CLEC6A	0.000323845	0.0151428	2.24435
	HAPLN3	3.44747e-05	0.0037147	2.23448
	CDC42EP1	0.000562971	0.0209941	2.22308
	KREMEN1	0.000869064	0.0269652	2.22058
	NID1	2.98268e-05	0.00350681	2.21674
	DHX32	0.00145077	0.0364955	2.21055
	GPR141	0.000597442	0.0218109	2.20764
	KIFC3	0.00238229	0.0478585	2.20706
	NPDC1	0.00112788	0.0316103	2.19155
	TNFAIP8L2	2.06524e-08	5.14572e-05	2.18286
	RSAD2	0.000555087	0.0209044	2.17739
	LGALS3BP	3.59272e-06	0.00099208	2.17254
	TIFAB	0.000915455	0.0276331	2.17235
	WARS1	2.40422e-06	0.000791567	2.16532
	CD80	0.00211327	0.0445031	2.16491
	CNTLN	0.00222185	0.0456076	2.14819
	WWTR1	0.00246069	0.0488811	2.13854
	EFCAB2	0.00137957	0.035723	2.13057
	IFITM3P4	0.00121454	0.0331187	2.12511
	FAM225B	0.001782	0.0405956	2.11992
	PADI4	0.000611613	0.0220119	2.11979
	GPRC5D-AS1	0.000689618	0.0235214	2.11953
	LBX2-AS1	0.00015026	0.00940661	2.11918
	CCR5AS	0.0025223	0.0496061	2.11586
	LOC105370780	0.00144127	0.0364955	2.11032
	NCF1C	0.00032099	0.0151376	2.10696
	CHRM3-AS2	0.00143121	0.0364548	2.10186
	GYPE	0.000860246	0.0267383	2.0967
	METTL7A	0.00184841	0.0414411	2.08866
	ATF5	0.000175241	0.0103166	2.07607
	TTYH3	0.000635298	0.0225282	2.07133
	ARHGEF40	0.00203453	0.043686	2.0604
	EPSTI1	4.98724e-05	0.00461061	2.0475
	ANKS1B	0.00112736	0.0316103	2.04162
	LOC107984945	0.00117236	0.0323536	2.03
	TYMP	0.0013072	0.0346498	2.02213
	TRIP6	0.000309035	0.0147301	2.0192
	ADORA3	0.00217287	0.0449348	2.01724
	Down in ICI-A
	Gene Symbol	p-value	q-value	Fold change
	ERBB3	0.00171512	0.0397497	0.496742
	LOC105372814	0.00154968	0.0375147	0.496046
	LOC646358	3.64809e-11	3.24297e-07	0.47112
	PTGDR	0.0011566	0.0321226	0.470427
	STUM	0.000777295	0.0252181	0.466286
	SMIM18	3.14631e-05	0.00359358	0.465423
	COLGALT2	0.000188	0.0107821	0.444161
	XCL2	0.000490529	0.0196865	0.416838
	PTPRF	0.00149453	0.0368022	0.401289
	LERFS	0.000584339	0.0214206	0.395449
	PMAIP1	5.02019e-07	0.000278919	0.383391
	BTG1P1	1.04865e-05	0.00169491	0.359586
	RPS14P2	2.74678e-06	0.000880436	0.271247
